# The exoproteome and surfaceome of toxigenic *Corynebacterium diphtheriae* 1737 and its response to iron-restriction and growth on human hemoglobin

**DOI:** 10.1101/2024.05.19.594877

**Authors:** Andrew K. Goring, Scott T. Hale, Poojita Dasika, Yu Chen, Robert T. Clubb, Joseph A. Loo

**Author notes:** To whom correspondence should be addressed: Robert T. Clubb, Department of Chemistry and Biochemistry, University of California, Los Angeles, 611 Charles Young Drive East, Los Angeles, CA 90095, USA, Joseph A. Loo, Department of Chemistry and Biochemistry, University of California, Los Angeles, 611 Charles Young Drive East, Los Angeles, CA 90095, USA.

## Abstract

Toxin-producing *Corynebacterium diphtheriae* strains are the etiological agent of the severe upper respiratory disease, diphtheria. A global phylogenetic analysis revealed that biotype gravis is particularly lethal as it produces diphtheria toxin and a range of other virulence factors, particularly when it encounters low levels of iron at sites of infection. To gain insight into how it colonizes its host we have identified iron-dependent changes in the exoproteome and surfaceome of *C. diphtheriae* strain 1737 using a combination of whole-cell fractionation, intact cell surface proteolysis, and quantitative proteomics. In total, we identified 1,425 of the predicted 2,265 (63%) proteins encoded by its reference genome. For each protein we quantified its degree of secretion and surface-exposure, revealing that exoproteases and hydrolases predominate in the exoproteome, while the surfaceome is enriched with adhesins, particularly DIP2093. Our analysis provides insight into how components in the heme-acquisition system are positioned, showing pronounced surface-exposure of the strain-specific ChtA/ChtC paralogues and high secretion of the species-conserved heme-binding HtaA protein suggesting it functions as a hemophore. Profiling the response of the exoproteome and surfaceome after microbial exposure to human hemoglobin and iron limitation reveals potential virulence factors that may be expressed at sites of infection. Data are available via ProteomeXchange with identifier PXD051674.
