## Supplementary material for "The exoproteome and surfaceome of toxigenic *Corynebacterium diphtheriae* 1737 and its response to iron-restriction and growth on human hemoglobin": Table S4

### Sheet: Table S4
	Table S4: Differentially expressed proteins in the surfaceome and exoproteome in response to iron-content and iron-source as determined by an ANOVA significance test (Benjamani-hochberg fdr-adjusted p-value ("q-value") < 0.05). Significant pairs between each condition for the exoproteome and surfaceome, and their relative differences, were determined using Tukey’s post hoc test in Perseus followi…
	[a]	Proteins with predicted regulation by the DtxR regulon, RipA regulon, ChrSA, or HrrSA regulons are indicated with the corresponding reference (below), typically found through transcriptional binding sites near the gene's promoter in C. diphtheriae [1] [2] or its close relative, C. glutamicum [3] [4] [5]
	[b]	Representative InterproScan [6] annotations related to homologous superfamilies or families (shared common evolutionary ancestor protein fold, sequence, or function) or functional domains or sequence repeats. For all InterproScan identifications, refer to Supplemental Files S2 and S3.
	[c]	Significant pairs indicate statistically significant abundance differences in the exoproteome or surfaceome observed between iron conditions as determined by a post hoc Tukey's analysis following the ANOVA significance test. Iron conditions are abbreviated as follows: high-iron = "Hi", Fe-restricted + FeCl3 = "rFe", and Fe-restricted + Hb = "rHb". If there are multiple significant pairs, the rela…
	[d]	Primary and secondary localization assignments based on preferential secretion, surface exposure, or membrane-embedding from log-phase low-iron cultures (refer to Supplemental Files S2 and S3 for more information on each protein). If a protein was predominantly or marginally localized to a fraction, the higher preference(s) is the primary location, and lower preference(s) is the secondary locatio…
	REFERENCES
	[1] Yellaboina, S.; Ranjan, S.; Chakhaiyar, P.; Hasnain, S.; Ranjan, A. Prediction of DtxR Regulon: Identification of Binding Sites and Operons Controlled by Diphtheria Toxin Repressor in Corynebacterium Diphtheriae. BMC Microbiol 2004, 4 (1), 38. https://doi.org/10.1186/1471-2180-4-38.
	[2] Trost, E.; Blom, J.; De Castro Soares, S.; Huang, I.-H.; Al-Dilaimi, A.; Schröder, J.; Jaenicke, S.; Dorella, F. A.; Rocha, F. S.; Miyoshi, A.; Azevedo, V.; Schneider, M. P.; Silva, A.; Camello, T. C.; Sabbadini, P. S.; Santos, C. S.; Santos, L. S.; Hirata, R.; Mattos-Guaraldi, A. L.; Efstratiou, A.; Schmitt, M. P.; Ton-That, H.; Tauch, A. Pangenomic Study of Corynebacterium Diphtheriae That …
	[3] Frunzke, J.; Ga tgens, C.; Brocker, M.; Bott, M. Control of Heme Homeostasis in Corynebacterium Glutamicum by the Two-Component System HrrSA. Journal of Bacteriology 2011, 193 (5), 1212–1221. https://doi.org/10.1128/JB.01130-10.
	[4] Heyer, A.; Gätgens, C.; Hentschel, E.; Kalinowski, J.; Bott, M.; Frunzke, J. The Two-Component System ChrSA Is Crucial for Haem Tolerance and Interferes with HrrSA in Haem-Dependent Gene Regulation in Corynebacterium Glutamicum. Microbiology 2012, 158 (12), 3020–3031. https://doi.org/10.1099/mic.0.062638-0.
		Protein (Name, Accession)	Locus	Locus Tag	RefSeq	Virulence Factor Class from VFDB	Regulon [a]	Representative Families, Clans, or Folds [b]	Putative Functions, Domains, or Repeats [b]	Exoproteome ANOVA					Surfaceome ANOVA					Low-iron Localization Preferences
										Significant pairs [c]	high-iron	Fe-restricted + FeCl3	Fe-restricted + Hb	q-value	Significant pairs [c]	high-iron	Fe-restricted + FeCl3	Fe-restricted + Hb	q-value	Primary (Secondary) Location Assignment [d]	% secreted	% envelope	% cytoplasmic
	Exo-toxin	Diphtheria toxin (Tox, Q6NK15)	DIP0222	DIP_RS12515	WP_003850266.1	Exotoxin	DtxR[2]	Diphtheria toxin (NAD+-dipthamide ADP-ribosyltransferase)	Diphtheria toxin, catalytic and receptor-binding domains	rFe>Hi; rHb>Hi; rHb>rFe	-7.58	6.65	7.58	1.66782e-05	n.s.	-	-	-	n.s.	exoproteome	0.000685507	0.00596189	0.993353
	Nutrient Acquisition	Putative membrane protein (ChtA, Q6NGJ3)	DIP1520	DIP_RS18765	WP_010935124.1	-	DtxR[1][2]	-	Htaa	rFe>Hi; rHb>Hi	-3.64	3.05	3.64	0.00533485	rFe>Hi; rHb>Hi; rHb>rFe	-4.8	4.07	4.8	0.000746367	surfaceome (exoproteome)	0.0846739	0.116087	0.799239
		Putative membrane protein (ChtC, Q6NJ90)	DIP0522	DIP_RS13925	WP_010934356.1	-	-	-	Htaa	rFe>Hi; rHb>Hi	-3.77	3.45	3.77	0.00363382	rFe>Hi; rHb>Hi	-5.56	5.22	5.56	0.000190234	surfaceome	0.173769	0.444065	0.382166
		Putative membrane protein (CirA, Q6NJ89)	DIP0523	DIP_RS13930	WP_004566819.1	-	-	-	-	rHb>Hi; rFe>Hi	-2.22	2.22	2.18	0.0346309	rFe>Hi; rHb>Hi	-5.03	4.78	5.03	0.000488998	surfaceome & envelope	0.0584858	0.526148	0.415366
		Putative iron-siderophore uptake system exported solute-binding component (FagD, Q6NHR9)	DIP1062	DIP_RS16500	WP_010934776.1	Nutritional/Metabolic factor	DtxR[2]	-	ABC transporter periplasmic binding domain; Iron siderophore/cobalamin profile	rFe>Hi; rHb>Hi	-2.64	2.55	2.64	0.0183963	rFe>Hi; rHb>Hi	-6.12	5.92	6.12	6.0049e-05	exoproteome (envelope)	0.0777304	0.379065	0.543204
		Putative membrane protein (ChtB, Q6NGJ4)	DIP1519	DIP_RS18760	WP_003852003.1	-	DtxR[1][2]	-	Htaa	rFe>Hi; rHb>Hi	-3.25	2.86	3.25	0.00936396	rFe>Hi; rHb>Hi; rHb>rFe	-6.09	5.58	6.09	6.0049e-05	envelope (exoproteome & surfaceome)	0.059579	0.472582	0.467839
		Ferrisiderophore receptor Irp6A (Irp6A, Q6NKC5)	DIP0108	DIP_RS11960	WP_010934021.1	Nutritional/Metabolic factor	DtxR[2]	-	ABC transporter periplasmic binding domain; Iron siderophore/cobalamin profile	rFe>Hi; rHb>Hi	-4.08	4.03	4.08	0.00182443	rHb>Hi; rFe>Hi	-6.59	6.59	6.53	4.31722e-05	surfaceome (exoproteome)	0.299641	0.21337	0.48699
		Putative membrane protein (HbpA, Q6NEE5)	DIP2330	DIP_RS22760	WP_010935764.1	-	DtxR[1][2]	-	-	rFe>Hi; rHb>Hi; rHb>rFe	-4.74	3.93	4.74	0.000822128	rFe>Hi; rHb>Hi	-4.75	4.35	4.75	0.000746367	surfaceome (exoproteome)	0.335417	0.231369	0.433214
		Iron-related transport system receptor protein (HmuT, Q6NIZ0)	DIP0626	DIP_RS14430	WP_010934430.1	Nutritional/Metabolic factor	DtxR[1][2]; Hrr[3]; Chr[4]	-	ABC transporter periplasmic binding domain; Iron siderophore/cobalamin profile	rFe>Hi; rHb>Hi	-5.15	5.03	5.15	0.000425702	rFe>Hi; rHb>Hi	-5.99	5.88	5.99	6.0049e-05	exoproteome & surfaceome	0.036903	0.144597	0.8185
		Putative membrane protein (HtaA, Q6NIZ1)	DIP0625	DIP_RS14425	WP_010934429.1	-	DtxR[1][2]; Hrr[3]; Chr[4]	-	Htaa	rFe>Hi; rHb>Hi	-4.88	4.57	4.88	0.000638946	rFe>Hi; rHb>Hi	-3.61	2.95	3.61	0.00478009	exoproteome & surfaceome	0.0196496	0.0280679	0.952282
		Putative substrate-binding transport protein (AppA, Q6NEY1)	DIP2128	DIP_RS21765	WP_010935598.1	-	-	Peptide/nickel binding protein, MppA-type	Bacterial extracellular solute-binding proteins, family 5 Middle	rHb>Hi; rFe>Hi	-4.74	4.74	4.33	0.000739624	rFe>Hi; rFe>rHb	-2.76	2.76	-1.43	0.019335	exoproteome, surfaceome, and envelope	0.183657	0.423839	0.392503
		Putative secreted protein (DIP0324, Q6NJR9)	DIP0324	DIP_RS13000	WP_010934211.1	-	-	Peptide/nickel binding protein, MppA-type	Bacterial extracellular solute-binding proteins, family 5 Middle	n.s.	-	-	-	n.s.	rFe>Hi	-2.66	2.66	-	0.0227119	exoproteome, surfaceome, and envelope	0.237839	0.44194	0.320221
		Membrane protein (HtaB, Q6NIY7)	DIP0629	DIP_RS14445	WP_004566989.1	-	DtxR[1][2]; Hrr[3]	-	Htaa	n.s.	-	-	-	n.s.	rFe>Hi; rHb>Hi; rHb>rFe	-4.81	3.82	4.81	0.000746367	envelope (exoproteome & surfaceome)	0.0829742	0.5103	0.406725
	Exoenzyme	Putative serine protease (PepD, Q6NIC1)	DIP0856	DIP_RS15510	WP_010934617.1	-	-	Peptidase S1, PA clan	Trypsin-like peptidase domain; PDZ domain	rFe>Hi	-2.66	2.66	-	0.0267229	n.s.	-	-	-	n.s.	exoproteome	0.335167	0.0639522	0.600881
		Putative invasion protein (RpfI, Q6NH65)	DIP1281	DIP_RS17590	WP_010934947.1	-	-	Papain-like cysteine peptidase superfamily	Endopeptidase, NLPC/P60 domain	rHb>Hi; rHb>rFe	-2.39	-1.52	2.39	0.0397538	n.s.	-	-	-	n.s.	exoproteome (surfaceome)	0.0118213	0.0760235	0.912155
		Putative secreted amino acid hydrolase (AnsA, Q6NJB8)	DIP0491	DIP_RS13790	WP_010934334.1	-	-	Asparaginase/glutaminase-like superfamily	Asparaginase, N-terminal; Glutaminase/Asparaginase C-terminal domain	rHb>rFe; Hi>rFe; Hi>rHb	3.09	-3.09	-1.73	0.0140791	n.s.	-	-	-	n.s.	exoproteome (surfaceome)	0.0135086	0.0209894	0.965502
		Putative secreted protein (DIP2069, Q6NF32)	DIP2069	DIP_RS21490	WP_010935548.1	-	-	Peptidase S1, PA clan	-	Hi>rFe; Hi>rHb	2.94	-2.94	-2.43	0.0140791	Hi>rHb; Hi>rFe	3.25	-2.86	-3.25	0.00688695	exoproteome & surfaceome	0.000724921	4.73991e-05	0.999228
		Pullulanase (DIP0357, Q6NJP1)	DIP0357	DIP_RS13125	WP_010934239.1	-	-	Glycoside hydrolase superfamily; Immunoglobulin-like fold	Glycosyl hydrolase, family 13, catalytic and N-terminal domains; Pullulanase, N2 and Alpha-1,6-glucosidases, pullulanase-type, C-terminal; Long Rib domain	n.s.	-	-	-	n.s.	rHb>rFe	-	-2.2	2.2	0.0395984	exoproteome & surfaceome	0.0923396	0.106111	0.80155
		Putative exported lipase (LipY, Q6NF79)	DIP2015	DIP_RS21265	WP_010935506.1	-	-	Alpha/Beta hydrolase fold; Secreted lipase	-	n.s.	-	-	-	n.s.	Hi>rHb; rFe>rHb	1.59	1.92	-1.92	0.0478494	exoproteome & surfaceome	0.00304654	0.0147611	0.982192
	Cell Envelope Maintenance	Putative penicillin-binding (Cell division related) protein (FtsI, Q6NGC2)	DIP1604	DIP_RS19160	WP_010935188.1	-	-	Beta-lactamase/transpeptidase-like; Penicillin-binding protein, dimerisation domain superfamily	Penicillin-binding protein, transpeptidase and dimerisation domains	rHb>Hi; rFe>Hi	-3.15	3.15	2.59	0.0115882	n.s.	-	-	-	n.s.	exoproteome & surfaceome	0.0247555	0.102059	0.873185
		Surface layer protein A (cMytC, Q6NJN3)	DIP0365	DIP_RS13165	WP_010934246.1	-	-	Alpha/Beta hydrolase fold; Esterase-like	Putative esterase	rFe>Hi; rHb>Hi; rHb>rFe	-3.17	1.98	3.17	0.012726	n.s.	-	-	-	n.s.	exoproteome (surfaceome)	0.0130392	0.0802987	0.906662
		Peptidoglycan glycosyltransferase (Pon1, Q6NJU5)	DIP0298	DIP_RS12870	WP_010934189.1	-	-	Lysozyme-like; Beta-lactamase/transpeptidase-like	PASTA domain; Penicillin binding protein transglycosylase domain; Transpeptidase	rFe>Hi; rHb>Hi	-2.87	2.72	2.87	0.0132867	n.s.	-	-	-	n.s.	exoproteome (surfaceome)	0.0454438	0.0250153	0.929541
		Conserved putative secreted protein (Csp, Q6NER0)	DIP2207	DIP_RS22160	WP_010935662.1	-	-	N-acetylmuramoyl-L-alanine amidase/peptidoglycan recognition protein domain superfamily	N-acetylmuramoyl-L-alanine amidase; LGFP repeat	Hi>rFe; Hi>rHb	2.57	-2.57	-1.98	0.0267229	n.s.	-	-	-	n.s.	exoproteome (surfaceome)	0.0217657	0.0407547	0.93748
		Putative secreted antigen (Csp1, Q6NES4)	DIP2193	DIP_RS22085	WP_010935651.1	-	-	Alpha/Beta hydrolase fold; Esterase-like	Putative esterase; LGFP repeat	rHb>Hi	-2.28	-	2.28	0.0477994	rFe>Hi; rFe>rHb	-4.06	4.06	-3.59	0.00233935	surfaceome (exoproteome)	0.0309627	0.101958	0.867079
	Adhesion	Putative surface-anchored fimbrial subunit (SpaF, Q6NK02)	DIP0238	DIP_RS12580	WP_010934135.1	Adherence	-	Immunoglobulin-like fold; von Willebrand factor A-like domain superfamily	Prealbumin-like fold domain; Von Willebrand factor type A; LPXTG cell wall anchor domain	rFe>Hi; rHb>Hi	-2.92	2.73	2.92	0.012726	n.s.	-	-	-	n.s.	n.d.	0	0	1
		Putative membrane protein (TroA, Q6NK64)	DIP0173	DIP_RS12250	WP_041627743.1	-	DtxR[1][2]	Adhesin B	Zinc-uptake complex component A periplasmic	Hi>rFe; Hi>rHb	3.32	-3.32	-3.3	0.00654656	n.s.	-	-	-	n.s.	n.d.	0.339595	0.299614	0.360792
	Other / Unknown	Putative membrane protein (PiuB, Q6NKB0)	DIP0124	DIP_RS12030	WP_010934036.1	-	DtxR[1][2]	PepSY-associated TM protein	-	n.s.	-	-	-	n.s.	rHb>Hi; rHb>rFe	-2.72	-1.67	2.72	0.0199634	exoproteome (surfaceome)	0.0120276	0.210839	0.777133
		Putative membrane protein (DIP2060, Q6NF41)	DIP2060	DIP_RS21460	WP_010935540.1	-	-	DsbB-like superfamily; Disulphide bond formation protein DsbB/BdbC	-	rFe>rHb; Hi>rHb	2.59	2.12	-2.59	0.0251933	n.s.	-	-	-	n.s.	envelope (surfaceome)	0.140227	0.65143	0.208343
		Putative membrane protein (DIP2036, Q6NF64)	DIP2036	DIP_RS21345	WP_010935519.1	-	-	-	-	rFe>Hi; rFe>rHb	-3.04	3.04	-2.03	0.0140791	rHb>rFe; rHb>Hi	-1.48	-2.44	2.44	0.0300423	exoproteome & surfaceome	0.272912	0.118886	0.608202
		Putative membrane protein (DIP0659, Q6NIV7)	DIP0659	DIP_RS14600	WP_010934460.1	-	-	-	-	rHb>Hi; rFe>Hi	-3.53	3.53	3.27	0.00533485	rFe>Hi; rHb>Hi	-3.24	2.79	3.24	0.00708428	surfaceome (exoproteome)	0.201685	0.256859	0.541456
		Uridine phosphorylase (DeoD, Q6NJX2)	DIP0271	DIP_RS12730	WP_010934164.1	-	-	Nucleoside phosphorylase superfamily	Phosphorylase superfamily domain	rHb>Hi; rFe>Hi	-2.58	2.58	2.38	0.0214288	n.s.	-	-	-	n.s.	n.d.	0.0689316	0.931068	0
		Ribonucleoside-diphosphate reductase (NrdF, Q6NFG7)	DIP1924	DIP_RS20825	WP_010935437.1	-	-	Ferritin-like superfamily; Ribonucleotide reductase small subunit family	Ribonucleotide Reductase, R2/beta subunit, ferritin-like diiron-binding domain	rHb>Hi; rFe>Hi	-3.24	3.24	3.03	0.00829951	n.s.	-	-	-	n.s.	n.d.	0.257887	0.739108	0.00300448
		Putative secreted protein (DIP1586, Q6NGE0)	DIP1586	DIP_RS19075	WP_010935175.1	-	-	-	-	Hi>rFe; Hi>rHb	2.46	-2.46	-1.83	0.0336472	n.s.	-	-	-	n.s.	n.d.	0.387253	0.461863	0.150884
		Putative secreted protein (DIP1481, Q6NGM8)	DIP1481	DIP_RS18570	WP_010935096.1	-	-	Ferritin-like superfamily	Domain of unknown function DUF4439	n.s.	-	-	-	n.s.	rFe>Hi; rHb>Hi; rHb>rFe	-3.06	-1.73	3.06	0.0120472	surfaceome (exoproteome)	0.158861	0.172475	0.668664
		Putative membrane protein (DIP1632, Q6NG95)	DIP1632	DIP_RS19295	WP_010935209.1	-	-	-	Protein of unknown function DUF3043	n.s.	-	-	-	n.s.	rHb>Hi; rHb>rFe	-2.08	-1.72	2.08	0.0395984	envelope (surfaceome)	0.131504	0.868496	0
		UPF0182 protein DIP0733 (DIP0733, Q6NIN5)	DIP0733	DIP_RS14950	WP_010934515.1	-	-	-	Uncharacterised protein family UPF0182	n.s.	-	-	-	n.s.	Hi>rHb; rFe>rHb	1.63	2.09	-2.09	0.0395984	mixed	0.152152	0.478603	0.369245
		GTPase Der (Der, Q6NHE1)	DIP1197	DIP_RS17190	WP_010934882.1	-	-	GTP-binding protein EngA	EngA-type guanine nucleotide-binding (G) domain profile; KH-domain-like of EngA bacterial GTPase enzymes, C-terminal	n.s.	-	-	-	n.s.	rFe>rHb; Hi>rHb	2.82	2.74	-2.82	0.0107973	envelope (surfaceome)	0.0629393	0.846396	0.090665
		Putative lipoprotein (DIP0111, Q6NKC2)	DIP0111	DIP_RS11975	WP_010934024.1	-	-	-	-	n.s.	-	-	-	n.s.	rHb>Hi; rFe>Hi	-2.75	2.75	2.03	0.0179904	exoproteome (surfaceome not quantified)	0.0251482	0.0709533	0.903899
		Putative ABC transport system integral membrane protein (YknZ, Q6NJC3)	DIP0485	DIP_RS13760	WP_004566760.1	-	-	FtsX-like permease family	ABC3 transporter permease protein domain; MacB-like periplasmic core domain	rHb>Hi; rFe>Hi	-5.73	5.73	5.65	0.000377736	n.s.	-	-	-	n.s.	envelope	0.182611	0.777374	0.0400149
